# Genome of the estuarine oyster provides insights into climate impact and adaptive plasticity

**DOI:** 10.1101/2021.04.16.440152

**Authors:** Ao Li, He Dai, Ximing Guo, Ziyan Zhang, Kexin Zhang, Chaogang Wang, Wei Wang, Hongju Chen, Xumin Li, Hongkun Zheng, Guofan Zhang, Li Li

## Abstract

Understanding the roles of genetic divergence and phenotypic plasticity in adaptation is central to evolutionary biology and important for assessing adaptive potential of species under climate change. Analysis of a chromosome-level assembly and resequencing of individuals across wide latitude distribution in the estuarine oyster (*Crassostrea ariakensis*) revealed unexpectedly low genomic diversity and population structures shaped by historical glaciation, geological events and oceanographic forces. Strong selection signals were detected in genes responding to temperature and salinity stress, especially of the expanded *solute carrier* families, highlighting the significance of gene expansion in environmental adaptation. Genes exhibiting high plasticity showed strong selection in upstream regulatory regions that modulate transcription, indicating selection favoring plasticity. Our findings suggest that genomic variation and population structure in marine bivalves are heavily influenced by climate history and physical forces, and gene expansion and selection may enhance phenotypic plasticity that is critical for the adaptation to rapidly changing environments.
