## supplementary figures for "Genome of the estuarine oyster provides insights into climate impact and adaptive plasticity"

### Sheet: 1
Table S1. Genome size estimation using the k-mer method. K-mer value used and the estimated genome size of the estuarine oyster Crassostrea ariakensis.
	k-mer (k)	Peak (P)	Read Depth (RD)	Estimated genome size (Mb)	Heterozygosity (%)	Q30 (%)	GC content (%)	Repetitive sequence
Crassostrea ariakensis	21	90	111	583.41	0.58	90.17	34.81	41.31

### Sheet: 2
Table S2. Order lengths of the 10 assembled estuarine oyster chromosomes.
Chromosome ID	Cluster number	Clustered length (Mb)	Order number	Ordered length (Mb)
Chromosome 1	70	75.18	37	67.7
Chromosome 2	26	67.95	17	67.23
Chromosome 3	21	67.02	15	66.21
Chromosome 4	24	67.07	14	64.51
Chromosome 5	111	65.29	46	53.3
Chromosome 6	17	62.73	11	62.26
Chromosome 7	55	57.97	31	55.28
Chromosome 8	32	56.75	20	55.21
Chromosome 9	24	50.55	15	48.47
Chromosome 10	36	40.81	19	37.37
Total (Ratio %)	416 (89.27)	611.32 (99.58)	225 (54.09)	577.54 (94.47)

### Sheet: 3
Table S3. Evaluation of the estuarine oyster genome assembly using unigenes assembled from transcriptomes.
Range of length	Total number of transcripts	Total aligned number	Percentage (%)	with >50% sequence in one scaffold		with >90% sequence in one scaffold
				Aligned number	Percentage (%)	Aligned number	Percentage (%)
All	19781	19218	0.9715	18707	0.9457	18117	0.9159
>=500	19614	19069	0.9722	18558	0.9462	17973	0.9163
>=10,00	18694	18184	0.9727	17679	0.9457	17110	0.9153

### Sheet: 4
Table S4. Identity between assembled genome sequences and sequences from Sanger for 10 randomly selected genomic segments.
ID	Primers	Length	Identity
LG02_1	F:TCGTTCAAATCACCTCCCA	410	0.987805
	R:CTGCCTGTCCAAACCCAT
LG02_2	F:GACCCTTTTATCCCCACC	305	0.986885
	R:TTCTATGGAGCCACTACCTT
LG03	F:CAGAGGCAACTGCGAAAG	488	0.983607
	R:AATGACGGACAGGATGGG
LG04	F:TTCGCTGGATTCTGTAAGA	437	0.98627
	R:AATGGGAAGGATTGATGTG
LG05_1	F:TTTGGCATAGGTAAAACACGC	268	0.977612
	R:CGCCTCCTTCAAGATACGAT
LG05_2	F:ATTGAGAAACAAGCCAAAGGG	583	0.991424
	R:TGCGATGCTCAGTTGTCCTA
LG06	F:AACATTCCTCGCACTCAG	594	0.976431
	R:GTACGCTCACCGAAGATAC
LG07	F:ACGCTTGCCAAACTCCCA	319	0.978056
	R:TTTCCAGCCCAACCCCTAC
LG08	F:GAAAAGAACGGACACCAG	275	1
	R:GAACCAAAGGGGAGACTAA
LG09	F:AGGCAATAAGCGACCATAACT	494	0.963563
	R:AACCTGGGTAAGGGAACTGA

### Sheet: 5
Table S5. Functional annotation of genes from the estuarine oyster genome with different databases.
Database	Annotated number	100<=Protein length<300	Protein length>=300	Percentage of the total predicted gene (%)
GO	5739	1641	3995	0.186192
KEGG	10453	2545	7783	0.33913
KOG	15484	3606	11749	0.502352
Pfam	20415	5616	14607	0.66233
Swissprot	14434	3519	10761	0.468287
TrEMBL	29529	10590	18483	0.958018
nr	29534	10585	18491	0.958181
All annotated	29631	10640	18528	0.961328

### Sheet: 6
Table S6. Repetitive sequences in the eaturine oyster genome assembly.
Repeat class	Repeat subclass	Number of elements	Length occupied (bp)	Percentage of sequence
Retroelement		540114	185898216	30.28
	LTR-Copia	840	235392	0.04
	LTR-Gypsy	43321	22874205	3.73
	LTR-DIRS	16330	6687043	1.09
	LTR-other	7705	3556964	0.58
	LARD	239750	83986861	13.68
	LINE	84775	26732170	4.35
	SINE	1455	301006	0.05
	Penelope	136625	36593463	5.96
	TRIM	4901	4137166	0.67
	unclassified	4412	793946	0.13
DNA Transposon		681904	204043881	33.24
	TIR	109992	25615078	4.17
	Helitron	232234	89357475	14.56
	Maverick	3715	1426222	0.23
	MITE	5041	1107524	0.18
	Crypton	224076	54503925	8.88
	unclassified	106846	32033657	5.22
PotentialHostGene		1120	531739	0.09
SSR		1264	329934	0.05
Unknown		56725	13985686	2.28
Total with overlap		1281127	404789456	65.94
Total without overlap		1281127	332399967	54.14
LTR: long terminal repeats, LINE: long interspersed nuclear elements, SINE: short interspersed nuclear elements.

### Sheet: 7
Table S7. Statistics of whole-genome resequencing of 264 wild estuarine oysters.
Sea area	Sample ID	Total_reads	Clean_Reads	Clean_Base	Q30 (%)	GC (%)	Mapped (%)	Average_depth	SNP number	SNP_Transition	SNP_ Transversion	SNP_ Ti/Tv	SNP_ Heterozygosity	SNP_ Homozygosity	Heterozygosity_ratio (%)	Number of genes with non-synonymous SNP	Indel_ CDS	Indel_Genome	Genes with InDel	Number of genes with variation
North China (NC)	BZ_N_01	93416884	46708442	13994586882	91.97	34.06	95.96	19	514534	280178	234356	1.19	288124	226410	0.5599	9477	5797	369820	5365	11652
	BZ_N_02	103860400	51930200	15557689764	92.05	34.05	96.21	22	518114	281772	236342	1.19	293162	224952	0.5658	9510	5863	374346	5400	11678
	BZ_N_03	94083414	47041707	14091911302	91.46	34.07	96.25	20	513728	279465	234263	1.19	288321	225407	0.5612	9523	5787	369692	5336	11655
	BZ_N_04	86085526	43042763	12878448922	92.43	35.5	96.36	18	487881	267379	220502	1.21	265724	222157	0.5446	9461	5698	342486	5287	11576
	BZ_N_05	88589352	44294676	13270478960	91.95	33.94	96.02	18	517692	281709	235983	1.19	287397	230295	0.5551	9552	5827	371476	5407	11710
	BZ_H_01	83135092	41567546	12454425204	90.42	34.08	95.9	17	512544	278589	233955	1.19	285238	227306	0.5565	9446	5732	366720	5302	11600
	BZ_H_02	80079678	40039839	11996394324	91.2	34.15	95.78	17	504916	275110	229806	1.19	282059	222857	0.5586	9357	5697	363032	5276	11530
	BZ_H_03	81178342	40589171	12159990908	91.7	34.04	96.04	17	507256	275887	231369	1.19	281321	225935	0.5545	9358	5708	364615	5247	11488
	BZ_H_04	83673436	41836718	12535008910	91.51	33.86	95.78	18	507676	276774	230902	1.19	282440	225236	0.5563	9438	5687	365028	5281	11544
	BZ_H_05	86711974	43355987	12990541334	90.79	33.77	95.44	18	511234	278362	232872	1.19	289817	221417	0.5668	9431	5731	366884	5245	11502
	BZ_H_06	82275348	41137674	12324495288	91.92	34	96.14	17	510199	277775	232424	1.19	287339	222860	0.5631	9476	5732	367192	5330	11603
	BZ_H_07	83263656	41631828	12470804640	91.93	33.96	96.26	17	503623	274389	229234	1.19	280985	222638	0.5579	9372	5663	361859	5225	11497
	BZ_H_08	89573562	44786781	13414905096	92.13	33.94	96.55	19	512988	279215	233773	1.19	286083	226905	0.5576	9374	5770	368951	5344	11566
	BZ_H_09	86790424	43395212	13001028030	90.95	34.05	95.99	18	504870	274828	230042	1.19	281044	223826	0.5566	9285	5583	363746	5284	11487
	BZ_H_10	86947226	43473613	13024286096	91.86	33.97	96.06	18	510518	278090	232428	1.19	284064	226454	0.5564	9398	5751	367472	5323	11570
	BZ_H_11	84099992	42049996	12595420536	91.94	33.95	96.21	18	509562	277734	231828	1.19	283707	225855	0.5567	9408	5774	365621	5289	11557
	BZ_H_12	80561754	40280877	12069817302	91.38	34.06	95.6	17	504292	274626	229666	1.19	281762	222530	0.5587	9414	5684	362055	5244	11520
	BZ_H_13	82668646	41334323	12381856314	92.54	33.92	96.23	17	504531	275222	229309	1.2	280818	223713	0.5565	9435	5753	362609	5314	11578
	BZ_H_14	91254500	45627250	13668911612	91.98	34.01	96.16	19	517282	281857	235425	1.19	290969	226313	0.5624	9502	5778	370715	5292	11595
	BZ_H_15	82881570	41440785	12416009244	92.39	33.98	96.28	17	510145	277334	232811	1.19	287713	222432	0.5639	9459	5760	366680	5281	11629
	BZ_H_16	84748274	42374137	12695199222	91.98	33.97	96.15	18	503704	274066	229638	1.19	278847	224857	0.5535	9438	5631	361906	5215	11519
	BZ_H_17	81909822	40954911	12269235162	92.38	33.94	96.15	17	503904	274627	229277	1.19	281512	222392	0.5586	9353	5654	363115	5266	11448
	BZ_H_18	83337626	41668813	12481787986	92.64	33.96	96.39	18	507340	276628	230712	1.19	282084	225256	0.556	9383	5747	363594	5280	11503
	BZ_H_19	83712728	41856364	12538115340	91.84	33.92	95.94	17	512513	279222	233291	1.19	287648	224865	0.5612	9368	5729	367695	5319	11549
	BZ_H_20	87839522	43919761	13155665722	91.64	34.04	96.32	18	506069	275617	230452	1.19	283243	222826	0.5596	9362	5781	365049	5310	11513
	BZ_H_21	93932454	46966227	14070354884	92.39	34.05	96.15	20	515962	280721	235241	1.19	292313	223649	0.5665	9510	5778	370566	5324	11649
	BZ_H_22	83897798	41948899	12566636290	92.13	33.98	96.38	17	508280	276808	231472	1.19	287191	221089	0.565	9468	5663	365411	5266	11576
	BZ_H_23	84847020	42423510	12710687978	92.06	34.01	96.05	18	508280	276572	231708	1.19	285148	223132	0.561	9404	5724	366282	5300	11535
	BZ_H_24	83091502	41545751	12448197032	91.79	33.92	96.11	17	508636	276910	231726	1.19	283623	225013	0.5576	9388	5691	366621	5290	11578
	BZ_H_25	82498506	41249253	12354880252	91.83	33.97	96.05	17	520238	283348	236890	1.19	306271	213967	0.5887	9649	5666	371338	5281	11837
	BZ_H_26	90740992	45370496	13581537154	92.52	34	96.51	19	512735	279281	233454	1.19	286663	226072	0.559	9467	5783	369045	5335	11580
	BZ_H_27	81176896	40588448	12159197934	92.39	33.9	96.4	17	512288	279085	233203	1.19	286208	226080	0.5586	9451	5771	366865	5300	11593
	BZ_H_28	83790276	41895138	12551218838	90.52	33.95	96.19	18	509426	277251	232175	1.19	282940	226486	0.5554	9431	5676	365021	5275	11567
	HHK_01	126908116	63454058	19011742570	92.07	34.25	95.57	27	523253	284868	238385	1.19	294984	228269	0.5637	9497	5808	378500	5332	11622
	HHK_02	82006114	41003057	12285659588	88.54	34.33	95.21	17	501500	273657	227843	1.2	279579	221921	0.5574	9401	5609	360494	5211	11488
	HHK_03	108445572	54222786	16246888518	89.39	34.23	95.14	23	519582	283128	236454	1.19	289364	230218	0.5569	9512	5708	373556	5336	11684
	HHK_04	94998566	47499283	14231168630	91.55	34.22	95.49	20	518454	281831	236623	1.19	291128	227326	0.5615	9618	5832	372144	5381	11754
	HHK_05	96131194	48065597	14400697214	90.4	34.35	95.54	20	514689	279922	234767	1.19	286989	227700	0.5575	9514	5748	368907	5336	11610
	HHK_06	111452380	55726190	16697332522	89.22	34.1	95.13	23	515533	280892	234641	1.19	288206	227327	0.559	9495	5755	370901	5280	11639
	HHK_07	100703360	50351680	15086872414	89.07	34.26	95.04	21	513478	279812	233666	1.19	288515	224963	0.5618	9512	5676	369129	5255	11592
	HHK_09	85655202	42827601	12830881180	88.76	34.79	93.26	17	501593	273670	227923	1.2	280178	221415	0.5585	9329	5643	357676	5270	11522
	HHK_10	112401048	56200524	16838084102	90.53	34.22	95.29	24	517631	281800	235831	1.19	288246	229385	0.5568	9482	5749	372691	5289	11583
	HHK_11	96140568	48070284	14402597660	91.57	34.26	95.24	20	518527	282035	236492	1.19	289708	228819	0.5587	9552	5783	372544	5318	11669
	HHK_12	110880252	55440126	16610669414	91.43	34.31	95.23	23	517747	281995	235752	1.19	290752	226995	0.5615	9521	5830	374013	5359	11698
	HHK_13	134205020	67102510	20105515138	91.16	34.25	95.29	28	520949	283011	237938	1.18	292698	228251	0.5618	9531	5807	376714	5309	11627
	HHK_14	89779282	44889641	13449949742	90.56	34.31	95.16	19	509832	277646	232186	1.19	287678	222154	0.5642	9442	5703	367084	5261	11508
	HHK_15	119960872	59980436	17971216894	91.32	34.32	95.04	25	522808	284097	238711	1.19	295181	227627	0.5646	9497	5871	376614	5363	11643
	HHK_16	132581750	66290875	19862871492	90.61	34.2	95.16	28	525293	285559	239734	1.19	295479	229814	0.5625	9574	5888	378014	5402	11738
	HHK_19	100434234	50217117	15046179324	91.58	34.22	95.05	21	521560	283536	238024	1.19	292435	229125	0.5606	9615	5747	375125	5278	11701
	HHK_20	111970748	55985374	16774888022	89.74	34.17	95.3	23	516647	281575	235072	1.19	289407	227240	0.5601	9439	5827	372813	5344	11654
	HHK_21	101485456	50742728	15204135310	89.64	34.22	95.18	21	519306	282848	236458	1.19	292214	227092	0.5627	9521	5809	372712	5348	11685
	HHK_23	115721334	57860667	17334785604	91.52	34.37	95.32	24	520290	283266	237024	1.19	292982	227308	0.5631	9524	5836	375555	5394	11737
	HHK_24	101305100	50652550	15177608390	89.54	34.17	95.08	21	513465	279393	234072	1.19	288162	225303	0.5612	9459	5780	369480	5344	11599
	HHK_25	94812720	47406360	14203309112	91.93	34.35	95.73	20	512112	279005	233107	1.19	283222	228890	0.553	9441	5709	369585	5306	11565
	HHK_26	93159132	46579566	13955903934	89.5	34.35	95.6	20	508659	277629	231030	1.2	285093	223566	0.5604	9485	5691	366891	5281	11577
	HHK_27	87277468	43638734	13076216310	91.01	34.29	95.49	18	513197	279835	233362	1.19	283583	229614	0.5525	9437	5637	368438	5274	11600
	HHK_28	87310812	43655406	13079378132	91.32	34.29	95.33	18	515732	280523	235209	1.19	289151	226581	0.5606	9610	5818	369064	5356	11736
	HHK_29	101758018	50879009	15242409910	90.9	34.34	95.85	21	519739	283117	236622	1.19	292489	227250	0.5627	9594	5866	375356	5334	11714
	HHK_30	121461062	60730531	18194652484	89.8	34.28	95.72	25	515886	280811	235075	1.19	286519	229367	0.5553	9436	5836	373286	5360	11600
	HHK_31	89146424	44573212	13355435528	91.69	34.96	95.57	18	510192	278102	232090	1.19	286299	223893	0.5611	9491	5784	366714	5335	11636
	HHK_32	118883410	59441705	17810269542	90.03	34.18	95.48	25	518772	282221	236551	1.19	288741	230031	0.5565	9518	5874	373586	5363	11695
	HHK_33	95204266	47602133	14261929390	91.02	34.29	95.72	20	512585	278559	234026	1.19	285704	226881	0.5573	9545	5743	370199	5363	11697
	HHK_34	98102152	49051076	14697259106	91.29	34.25	95.45	20	511917	278760	233157	1.19	285520	226397	0.5577	9494	5720	368852	5269	11612
	HHK_35	87316626	43658313	13079560502	91.85	34.28	95.54	18	510227	278265	231962	1.19	287671	222556	0.5638	9392	5791	367480	5308	11570
	DD01	82930536	41465268	12422851404	91.32	34.31	86.46	15	502789	273737	229052	1.19	275306	227483	0.5475	9373	5604	359980	5181	11456
	DD02	81054940	40527470	12143080492	90.95	33.99	95.97	17	509161	277363	231798	1.19	273431	235730	0.537	9357	5763	364694	5316	11550
	DD03	83025238	41512619	12438053434	90.34	34.05	96.04	17	508389	276437	231952	1.19	279718	228671	0.5502	9425	5706	365271	5260	11530
	DD04	81495130	40747565	12208161404	90.87	33.96	96.07	17	507838	276413	231425	1.19	277570	230268	0.5465	9431	5780	364982	5323	11593
	DD05	83102210	41551105	12450067656	90.53	33.95	96.01	17	509043	277108	231935	1.19	277119	231924	0.5443	9282	5779	365416	5319	11457
	DD06	82468658	41234329	12354230946	90.66	34.04	96.18	17	508923	276935	231988	1.19	276548	232375	0.5433	9480	5778	364275	5264	11576
	DD07	86233620	43116810	12915005366	90.5	34.02	96.17	18	505101	275207	229894	1.19	278142	226959	0.5506	9396	5699	363973	5253	11490
	YK_N_01	83942910	41971455	12575242442	90.74	33.99	96.12	18	503982	274505	229477	1.19	273972	230010	0.5436	9373	5749	362388	5290	11575
	YK_N_02	80665420	40332710	12082078982	91.09	34.01	96.58	17	499014	271609	227405	1.19	268585	230429	0.5382	9290	5699	358165	5243	11446
	YK_N_03	82844650	41422325	12409765960	91.03	33.98	96.25	17	501360	273207	228153	1.19	273005	228355	0.5445	9363	5692	361749	5281	11537
	YK_N_04	83878634	41939317	12565876502	90.13	34.05	96.03	17	501482	273011	228471	1.19	271377	230105	0.5411	9313	5723	361509	5279	11474
	YK_N_05	91438110	45719055	13698012072	90.6	34.1	96.05	19	506388	276088	230300	1.19	275851	230537	0.5447	9337	5736	364459	5322	11507
	YK_HS_01	83069982	41534991	12440838648	90.49	34	95.92	17	504469	274612	229857	1.19	274513	229956	0.5441	9423	5672	361386	5265	11577
	YK_HS_02	86325144	43162572	12932517732	90.34	34.03	95.77	18	505505	275158	230347	1.19	274800	230705	0.5436	9393	5695	362882	5193	11465
	YK_HS_03	89745112	44872556	13443338166	90.8	34.05	95.91	19	506787	275861	230926	1.19	277654	229133	0.5478	9421	5732	364924	5308	11560
	YK_HS_04	83435012	41717506	12498263330	91.05	34.03	96.17	17	500028	271970	228058	1.19	271703	228325	0.5433	9272	5721	361646	5295	11451
	YK_HS_05	83190494	41595247	12458635782	89.79	33.62	95.76	17	497624	271133	226491	1.19	270952	226672	0.5444	9323	5583	359169	5184	11446
	YK_HS_06	80990038	40495019	12133264098	90.62	34.14	95.86	17	500168	272619	227549	1.19	271250	228918	0.5423	9351	5604	359251	5237	11478
	YK_HS_07	88075396	44037698	13193116834	91.23	33.97	95.07	18	502529	273349	229180	1.19	274868	227661	0.5469	9388	5664	363186	5255	11529
	YK_HS_08	84659326	42329663	12683787750	90.63	34.06	95.74	18	503562	274062	229500	1.19	273906	229656	0.5439	9320	5737	361724	5241	11453
	YK_HS_09	80296654	40148327	12029903610	89.69	34.16	95.8	17	501501	273318	228183	1.19	270052	231449	0.5384	9272	5572	359956	5167	11383
	YK_HS_10	86423456	43211728	12946533152	92.48	34.04	96.28	18	504201	274226	229975	1.19	275130	229071	0.5456	9305	5598	363404	5230	11502
	YK_HS_11	81983206	40991603	12281911092	92.26	34.15	95.75	17	501171	273277	227894	1.19	272343	228828	0.5434	9278	5708	359974	5216	11402
	YK_HS_12	91087496	45543748	13646208438	92.69	33.99	95.86	19	508111	276437	231674	1.19	278075	230036	0.5472	9435	5719	365496	5281	11554
	YK_HS_13	89736682	44868341	13442390902	92.31	34.09	96.01	19	503163	274352	228811	1.19	272569	230594	0.5417	9380	5812	362324	5324	11497
	YK_HS_14	86547154	43273577	12964166510	92.22	34.02	96.08	18	502008	273326	228682	1.19	272110	229898	0.542	9428	5680	361561	5314	11562
	YK_HS_15	84541450	42270725	12665429170	91.99	34.07	95.88	18	504727	274404	230323	1.19	276312	228415	0.5474	9390	5750	362611	5269	11513
	YK_HS_16	89364628	44682314	13388184584	91.72	34.14	95.82	19	502552	273707	228845	1.19	274624	227928	0.5464	9319	5724	363109	5278	11476
	YK_HS_17	90793532	45396766	13602875840	91.84	34.1	95.7	19	499017	272075	226942	1.19	277912	221105	0.5569	9331	5747	361491	5277	11517
	YK_HS_18	86690280	43345140	12986605098	92.27	34.12	96.11	18	506251	275462	230789	1.19	279617	226634	0.5523	9298	5732	363702	5313	11509
	YK_HS_19	93193290	46596645	13961835020	92.13	34.14	95.24	19	508185	277563	230622	1.2	280121	228064	0.5512	9473	5742	364280	5319	11633
	YK_HS_20	88512574	44256287	13231757572	92.36	35.74	96.33	18	488096	267324	220772	1.21	262079	226017	0.5369	9447	5762	342711	5270	11612
	YK_HS_21	90402568	45201284	13539020182	92.21	34.36	95.92	19	501095	273257	227838	1.19	273313	227782	0.5454	9292	5637	360937	5223	11448
	YK_HS_22	88244938	44122469	13219722426	91.98	34.26	95.96	18	507205	275494	231711	1.18	277952	229253	0.548	9342	5672	364273	5241	11506
	YK_HS_23	86624852	43312426	12974820244	92.33	34.13	96.43	18	506198	275679	230519	1.19	280135	226063	0.5534	9380	5721	364421	5278	11530
Qingdao (QD)	DZW_01	92412562	46206281	13845146966	91.58	34.33	95.6	19	544624	296210	248414	1.19	305586	239038	0.561	9898	5832	387920	5468	12051
	DZW_02	92324138	46162069	13831396056	91.76	34.26	95.44	19	546650	296971	249679	1.18	302545	244105	0.5534	9921	5976	388677	5518	12109
	DZW_03	102951726	51475863	15423194676	91.77	34.14	95.5	22	547469	297865	249604	1.19	303929	243540	0.5551	9963	5951	390363	5529	12102
	DZW_04	120140254	60070127	17996964888	92.25	34.36	95.66	25	551650	299960	251690	1.19	310987	240663	0.5637	10000	6012	394813	5526	12127
	DZW_05	108392908	54196454	16238827020	91.82	34.36	95.55	23	546631	297407	249224	1.19	307259	239372	0.562	9819	5914	390358	5541	12038
	DZW_06	102298258	51149129	15326131924	89.8	34.32	95.33	21	547273	297642	249631	1.19	303986	243287	0.5554	9911	5994	389041	5559	12136
	DZW_07	119988952	59994476	17976052332	89.15	34.35	95.31	25	548487	298920	249567	1.19	308558	239929	0.5625	9894	5892	389509	5494	12041
	DZW_08	92243866	46121933	13817037074	91.32	34.36	95.65	19	541898	295095	246803	1.19	300055	241843	0.5537	9793	5801	384320	5488	11977
	DZW_09	104075384	52037692	15591766846	91.51	34.29	95.51	22	549483	299033	250450	1.19	303936	245547	0.5531	9955	5878	390795	5481	12080
	DZW_10	99701052	49850526	14936898990	91.57	34.29	95.63	21	548948	298116	250832	1.18	311442	237506	0.5673	9887	5899	387752	5463	12044
	DZW_11	88671030	44335515	13284604082	91.04	34.36	95.52	18	535993	291916	244077	1.19	298360	237633	0.5566	9808	5811	379967	5427	11923
Middle China (MC)	NT_01	86884108	43442054	13014561556	91.46	34.7	92.34	17	536587	291851	244736	1.19	297125	239462	0.5537	9901	5950	381724	5492	12114
	NT_02	81414968	40707484	12195183548	92.1	34.54	92.82	16	536293	291364	244929	1.18	294387	241906	0.5489	9726	5815	381019	5370	11802
	NT_03	93419904	46709952	13996031218	91.72	34.27	95.02	19	542810	295627	247183	1.19	301916	240894	0.5562	9879	5981	388439	5515	11968
	NT_04	86483994	43241997	12957056700	91.31	34.39	94.39	17	528527	287862	240665	1.19	289619	238908	0.5479	9769	5804	378425	5371	11862
	NT_05	94351488	47175744	14133831466	89.06	34.41	95.19	19	538223	292920	245303	1.19	298681	239542	0.5549	9843	5845	382289	5433	11976
	NT_06	83663206	41831603	12533137056	91.96	34.25	94.81	17	533989	290686	243303	1.19	298421	235568	0.5588	9816	5786	380380	5350	11897
	NT_07	82062522	41031261	12294664414	91.1	34.37	93.96	17	532725	289666	243059	1.19	293131	239594	0.5502	9778	5923	378620	5509	11957
	NT_08	108782512	54391256	16297589742	89.29	34.82	91.53	21	544980	296421	248559	1.19	300083	244897	0.5506	9959	5937	386517	5534	12102
	NT_09	123669860	61834930	18527247598	90.75	34.28	94.01	25	552954	300869	252085	1.19	314067	238887	0.5679	10057	6027	394746	5585	12188
	NT_10	97025922	48512961	14535421420	91.77	34.6	91.23	19	539627	293785	245842	1.19	306406	233221	0.5678	9798	5956	384778	5462	11935
	NT_12	112506986	56253493	16853301062	91.87	34.59	91.21	22	549932	299391	250541	1.19	309205	240727	0.5622	9968	5949	391795	5476	12067
	NT_13	102620526	51310263	15372365344	91.95	34.43	93.57	21	548580	298359	250221	1.19	306199	242381	0.5581	9876	6011	391698	5550	12082
	NT_15	104145450	52072725	15602561326	90.18	34.41	94.86	21	542171	295301	246870	1.19	300432	241739	0.5541	9851	5964	388802	5515	11998
	NT_17	82759578	41379789	12396443462	90.28	34.41	93.75	17	535871	291797	244074	1.19	296306	239565	0.5529	9825	5844	380031	5437	11961
	NT_21	99718166	49859083	14939065408	91.92	34.44	92.87	20	540530	294149	246381	1.19	304314	236216	0.5629	9896	5960	384787	5512	12020
	NT_24	94514546	47257273	14159737402	92.21	34.26	95.1	19	542521	295617	246904	1.19	302156	240365	0.5569	9876	5862	385429	5465	12022
	NT_25	81132256	40566128	12154697648	91.83	34.35	94.8	16	532958	290137	242821	1.19	295158	237800	0.5538	9823	5808	378573	5364	11937
	NT_26	104068396	52034198	15589264074	92.27	34.51	92.84	21	545779	297126	248653	1.19	303385	242394	0.5558	9930	6019	390206	5526	12092
	SH_01	108506708	54253354	16256993144	91.4	34.04	95.45	23	547388	297470	249918	1.19	305222	242166	0.5575	9904	5859	390323	5437	11994
	SH_02	103025024	51512512	15434416850	90.78	33.81	95.66	21	539813	293701	246112	1.19	301205	238608	0.5579	9812	5936	387518	5518	11988
	SH_03	115954660	57977330	17372484190	91.33	34.24	95.66	24	542272	295557	246715	1.19	302541	239731	0.5579	9892	6056	387193	5622	12156
	SH_04	92631190	46315595	13875858816	92.19	33.83	95.88	19	543129	295553	247576	1.19	301376	241753	0.5548	9827	5871	386633	5464	11983
	SH_05	92881324	46440662	13914158178	91.01	34.24	95.6	19	541399	294536	246863	1.19	299972	241427	0.554	9871	5992	386082	5502	12006
	SH_06	100739784	50369892	15091742986	91.82	33.91	95.73	21	546557	297433	249124	1.19	305682	240875	0.5592	9801	5932	387434	5530	11970
	SH_07	110433774	55216887	16544436674	90.83	34.18	95.75	23	548031	298082	249949	1.19	304075	243956	0.5548	9832	5987	389774	5537	12056
	SH_08	89020728	44510364	13337104040	92.21	33.83	95.35	18	536971	291842	245129	1.19	299673	237298	0.558	9880	5879	383115	5464	12020
	SH_09	109473630	54736815	16401321164	91.84	33.47	95.62	23	546446	296044	250402	1.18	305415	241031	0.5589	9895	5871	387886	5479	12017
	SH_10	103682718	51841359	15532896374	91.96	34.03	95.68	22	544511	296410	248101	1.19	303953	240558	0.5582	9879	5952	388823	5550	12051
	SH_11	135163318	67581659	20250655298	91.44	33.7	95.45	28	549731	298352	251379	1.18	308583	241148	0.5613	10003	6043	392665	5546	12109
	SH_12	112397418	56198709	16838534402	92.39	33.77	95.65	24	547749	298001	249748	1.19	305293	242456	0.5573	9864	5907	390013	5500	12030
	SH_13	97214680	48607340	14565152310	90.84	34.15	95.33	20	537789	292408	245381	1.19	296796	240993	0.5518	9884	5892	383451	5508	11988
	SH_14	107828888	53914444	16154488128	91.17	34.21	95.49	22	543706	295816	247890	1.19	302642	241064	0.5566	9877	5938	387895	5525	12022
	SH_15	93427498	46713749	13997849230	91.59	34.04	95.49	19	538231	292690	245541	1.19	297954	240277	0.5535	9795	5967	384136	5486	11976
	SH_16	104542904	52271452	15662017494	92.12	34.21	95.51	22	548125	298000	250125	1.19	305509	242616	0.5573	9900	6004	390491	5505	12049
	SH_17	94844762	47422381	14209500232	92.1	34.25	95.61	19	545806	296840	248966	1.19	303430	242376	0.5559	9953	5955	387401	5455	12099
	SH_18	121836626	60918313	18253870706	91.36	34.32	95.34	25	550213	299419	250794	1.19	305687	244526	0.5555	9995	6052	392768	5541	12156
	SH_19	115695940	57847970	17333826544	91.45	34.2	95.21	24	549231	298902	250329	1.19	306185	243046	0.5574	9962	6075	390751	5575	12117
	SH_20	101878000	50939000	15263918002	90.46	34.27	94.99	21	543814	296272	247542	1.19	301847	241967	0.555	9850	5812	385781	5414	11937
	SH_21	97287516	48643758	14574697008	92.33	34.3	95.48	20	539999	293915	246084	1.19	300236	239763	0.5559	9887	5947	385636	5504	12003
	SH_22	106252440	53126220	15919180936	91.28	34.23	95.41	22	544517	296131	248386	1.19	303074	241443	0.5565	9892	5985	387640	5561	12089
	SH_23	115315316	57657658	17275603622	90.87	34.27	95.66	24	549482	298543	250939	1.18	307490	241992	0.5595	9897	6025	392954	5547	12026
	SH_24	100282932	50141466	15023729478	90.47	34.27	95.58	21	543469	295512	247957	1.19	302258	241211	0.5561	9944	5996	387567	5497	12095
	SH_25	104448182	52224091	15648551256	90.85	34.28	95.48	22	539270	293530	245740	1.19	302635	236635	0.5611	9861	5979	386435	5552	12084
	SH_26	93875896	46937948	14063917768	91.44	34.27	95.4	20	541866	294798	247068	1.19	301158	240708	0.5557	9882	5974	385767	5499	12033
	SH_27	108135378	54067689	16200257356	89.77	34.35	95.44	22	545113	296564	248549	1.19	302623	242490	0.5551	9940	5994	388908	5531	12093
	SH_28	92382602	46191301	13840337948	90.6	34.24	95.42	19	535158	290686	244472	1.18	296577	238581	0.5541	9902	5883	381965	5475	12041
	SH_29	98090950	49045475	14695185356	90.42	34.34	95.39	20	548973	298422	250551	1.19	305609	243364	0.5566	9897	6053	390524	5564	12108
	SH_30	91493056	45746528	13707528480	91.07	34.28	95.55	19	534326	291058	243268	1.19	296966	237360	0.5557	9822	5873	381605	5489	11994
	SH_31	83204228	41602114	12465144862	91.77	34.35	95.56	17	533472	290648	242824	1.19	294240	239232	0.5515	9808	5860	380389	5457	11969
South China (SC)	JLJ_01	90885754	45442877	13616565824	91.69	34.18	94.98	19	590283	320486	269797	1.18	298772	291511	0.5061	10413	6137	414327	5735	12575
	JLJ_02	94588092	47294046	14170635886	91.66	34.3	95.13	20	591213	322002	269211	1.19	300277	290936	0.5078	10568	6082	414163	5699	12673
	JLJ_03	88030414	44015207	13187314192	89.85	34.45	95.27	18	583771	317506	266265	1.19	297945	285826	0.5103	10588	5990	408215	5669	12686
	JLJ_04	108799996	54399998	16298407388	92.45	34.5	95.32	23	591925	321632	270293	1.18	303406	288519	0.5125	10566	6061	416405	5688	12685
	JLJ_05	101415228	50707614	15193603034	92.33	34.26	95.19	21	592390	321951	270439	1.19	302364	290026	0.5104	10511	6173	416510	5791	12716
	JLJ_06	106092322	53046161	15893706722	92.03	34.19	95.24	22	597718	324385	273333	1.18	303532	294186	0.5078	10471	6187	419850	5789	12663
	JLJ_08	102075138	51037569	15291797898	90.35	34.29	95.06	21	591509	321875	269634	1.19	300887	290622	0.5086	10627	6206	416082	5778	12751
	JLJ_09	109285020	54642510	16372487558	90.29	34.38	94.81	22	596178	324339	271839	1.19	298919	297259	0.5013	10611	6171	417776	5750	12722
	JLJ_10	90000656	45000328	13483237348	91.99	34.31	94.63	19	583329	317244	266085	1.19	291412	291917	0.4995	10446	5946	409413	5615	12553
	JLJ_11	91071776	45535888	13644577406	91.38	34.56	95.02	19	584948	318565	266383	1.19	298577	286371	0.5104	10384	6104	409429	5747	12545
	JLJ_12	122465968	61232984	18346042376	90.15	34.33	95.43	26	596532	324343	272189	1.19	306186	290346	0.5132	10550	6273	420573	5865	12769
	JLJ_13	105214088	52607044	15763438068	89.3	34.27	95.12	22	595799	324186	271613	1.19	303213	292586	0.5089	10573	6075	418584	5709	12700
	JLJ_14	101789538	50894769	15249595474	89.61	34.42	94.32	21	593003	322183	270820	1.18	299104	293899	0.5043	10424	6185	415107	5741	12612
	ZhJ_01	111746438	55873219	16741710314	91.17	34.28	94.81	23	596134	324111	272023	1.19	298623	297511	0.5009	10520	6199	418245	5796	12674
	ZhJ_02	102038768	51019384	15286126614	92.28	34.21	95.37	21	594744	323267	271477	1.19	303413	291331	0.5101	10611	6175	419210	5788	12721
	ZhJ_03	102843932	51421966	15406253586	90.51	34.94	91.91	20	591671	321411	270260	1.18	299447	292224	0.5061	10595	6186	415707	5727	12747
	ZhJ_04	95085500	47542750	14245232882	91.31	34.29	94.87	20	590640	321578	269062	1.19	300480	290160	0.5087	10510	6143	414114	5752	12633
	ZhJ_05	101377766	50688883	15188280680	91.43	34.3	94.94	21	589877	320776	269101	1.19	301638	288239	0.5113	10426	6122	412979	5670	12543
	ZhJ_06	89267548	44633774	13374242660	90.75	34.28	95.1	18	587505	319206	268299	1.18	296946	290559	0.5054	10453	5986	411189	5605	12539
	ZhJ_07	96795936	48397968	14500906126	92.32	34.32	95.2	20	593263	321921	271342	1.18	299278	293985	0.5044	10594	6159	415781	5734	12670
	ZhJ_08	96905932	48452966	14518909860	91.34	34.3	94.52	20	592013	321790	270223	1.19	293816	298197	0.4962	10659	6128	413865	5757	12751
	ZhJ_09	95800328	47900164	14352024948	91.95	34.22	95.03	20	587083	319485	267598	1.19	299494	287589	0.5101	10491	6244	413295	5823	12666
	ZhJ_10	84954500	42477250	12727594060	92.05	34.24	94.98	17	586721	319091	267630	1.19	293018	293703	0.4994	10475	6132	411385	5700	12616
	ZhJ_11	92121440	46060720	13800650508	90.37	34.45	94.71	19	590899	321225	269674	1.19	298592	292307	0.5053	10562	6152	413502	5765	12767
	ZhJ_12	119934432	59967216	17968135170	92.11	34.28	95.07	25	599741	325798	273943	1.18	302165	297576	0.5038	10633	6338	421786	5848	12752
	ZhJ_13	108216992	54108496	16213183382	91.05	34.28	95.3	23	591278	321778	269500	1.19	301180	290098	0.5093	10586	6086	415653	5695	12770
	ZhJ_14	85900684	42950342	12869746892	90.9	34.21	94.94	18	586447	318779	267668	1.19	294059	292388	0.5014	10530	6038	411497	5636	12632
	ZhJ_15	111193066	55596533	16657570884	92.13	34.23	95.57	23	596496	324297	272199	1.19	301863	294633	0.506	10550	6186	419259	5758	12695
	ZhJ_16	100584834	50292417	15068964296	92.29	34.29	94.69	21	598477	325628	272849	1.19	303525	294952	0.5071	10517	6167	418746	5780	12649
	ZhJ_17	80306744	40153372	12030697066	91.48	34.29	95.11	17	579303	314984	264319	1.19	293534	285769	0.5067	10386	6036	405062	5668	12517
	ZhJ_18	98272632	49136316	14722231296	92.09	34.34	94.53	20	592789	322149	270640	1.19	300370	292419	0.5067	10529	6120	416060	5734	12668
	ZhJ_19	136758682	68379341	20488337240	91.56	34.26	95.19	28	605495	328512	276983	1.18	307727	297768	0.5082	10632	6280	424325	5831	12852
	ZhJ_20	110177324	55088662	16503718598	91.87	34.29	95.55	23	600868	326224	274644	1.18	305190	295678	0.5079	10635	6286	422677	5770	12820
	ZhJ_21	118087038	59043519	17691804346	91.23	34.21	95.13	25	599052	325809	273243	1.19	303828	295224	0.5071	10624	6179	420435	5759	12755
	ZhJ_22	113693654	56846827	17033217758	91.21	34.34	94.73	23	590572	320936	269636	1.19	300344	290228	0.5085	10523	6288	416248	5831	12743
	ZhJ_23	133128714	66564357	19944785828	92.33	34.46	92.15	27	604956	328554	276402	1.18	302087	302869	0.4993	10624	6211	426584	5770	12760
	ZhJ_24	101155978	50577989	15154126286	91.75	34.6	91.69	20	591433	321344	270089	1.18	303498	287935	0.5131	10573	6168	416447	5788	12728
	ZhJ_25	111201730	55600865	16659954968	91	34.47	94.97	23	595999	323632	272367	1.18	303005	292994	0.5083	10561	6167	418133	5755	12733
	ZhJ_26	96248466	48124233	14419643078	90.44	34.32	94.85	20	592566	322339	270227	1.19	302201	290365	0.5099	10507	6133	416069	5728	12653
	ZhJ_27	108310548	54155274	16227270272	89.62	34.51	93.85	22	591670	321767	269903	1.19	301016	290654	0.5087	10566	6131	415829	5728	12660
	ZhJ_28	88506842	44253421	13259059528	91.52	34.35	94.36	18	589904	320779	269125	1.19	296979	292925	0.5034	10532	6076	412170	5716	12664
	TS_01	107166570	53583285	16053556040	91.51	34.38	95.5	22	592894	322165	270729	1.18	287715	305179	0.4852	10690	6217	416067	5831	12860
	TS_02	108362338	54181169	16235319124	91.63	34.33	95.57	22	592212	321775	270437	1.18	288306	303906	0.4868	10416	6192	416564	5772	12619
	TS_03	113873800	56936900	17057288838	90.73	34.44	95.59	24	596645	324477	272168	1.19	289593	307052	0.4853	10538	6162	419072	5705	12708
	TS_04	84168792	42084396	12609069104	91.35	34.26	94.86	17	583449	317176	266273	1.19	278102	305347	0.4766	10503	6037	409728	5676	12595
	TS_05	102732690	51366345	15391450048	91.66	34.25	95.39	21	596056	323664	272392	1.18	287968	308088	0.4831	10591	6181	416812	5727	12692
	TS_06	92564928	46282464	13865802920	91.65	34.33	95.39	19	590937	321822	269115	1.19	283106	307831	0.479	10530	6089	413599	5703	12673
	TS_07	103196718	51598359	15460448098	91.6	34.36	95.51	21	599333	325081	274252	1.18	291519	307814	0.4864	10565	6249	417834	5774	12765
	TS_08	95671618	47835809	14331721208	92.1	34.29	95.42	20	597996	324982	273014	1.19	286158	311838	0.4785	10652	6092	418252	5723	12795
	TS_09	98417940	49208970	14744197088	91.07	34.54	95.45	20	591070	321017	270053	1.18	286055	305015	0.4839	10556	6217	413588	5827	12707
	TS_10	120758322	60379161	18090250634	90.22	34.34	94.58	25	598636	325158	273478	1.18	293142	305494	0.4896	10701	6218	421381	5795	12797
	TS_11	108193580	54096790	16208712194	91.9	34.37	95.47	23	597396	324598	272798	1.18	289200	308196	0.4841	10616	6091	419140	5732	12728
	TS_12	126020198	63010099	18880645334	91.62	34.18	95.35	26	602573	327747	274826	1.19	292369	310204	0.4852	10727	6213	422881	5782	12864
	TS_13	122384300	61192150	18334419832	90.26	34.42	95.3	25	601172	326541	274631	1.18	292932	308240	0.4872	10714	6211	422431	5777	12864
	TS_14	94909534	47454767	14215659362	91.68	34.42	95.73	20	587721	319443	268278	1.19	285286	302435	0.4854	10551	5986	412298	5680	12671
	TS_15	104066658	52033329	15590246990	90.66	34.35	95.15	21	593845	322976	270869	1.19	285303	308542	0.4804	10519	6071	415897	5745	12719
	TS_F_01	83242680	41621340	12468971354	90.38	33.92	96.02	17	589585	319911	269674	1.18	283997	305588	0.4816	10496	6127	411113	5711	12657
	TS_F_02	83055982	41527991	12441469984	90.12	34.06	95.74	17	590393	320931	269462	1.19	287874	302519	0.4875	10564	6071	410293	5671	12678
	TS_F_03	85526720	42763360	12812585778	90.67	33.8	95.44	18	589411	320243	269168	1.18	284844	304567	0.4832	10526	6020	410944	5666	12610
	TS_F_06	83168794	41584397	12432924450	90.98	34.06	96.66	17	584417	317746	266671	1.19	281805	302612	0.4821	10529	6065	409145	5678	12660
	TS_F_07	84124996	42062498	12601777278	90.62	33.87	95.96	17	587881	319511	268370	1.19	284111	303770	0.4832	10570	6039	411040	5634	12610
	TS_F_08	82259908	41129954	12316695966	90.26	33.79	95.99	17	578527	314684	263843	1.19	277837	300690	0.4802	10375	6004	405838	5649	12508
	TS_F_09	83126434	41563217	12444882622	91.12	34.02	96.05	17	619557	336678	282879	1.19	345876	273681	0.5582	10930	6263	429442	5887	13092
	TS_F_10	93476084	46738042	14005131928	90.58	33.88	95.18	19	593182	322440	270742	1.19	286576	306606	0.4831	10560	6163	416289	5800	12751
	TS_F_11	80658170	40329085	12083246164	90.43	33.74	95.86	16	640962	348181	292781	1.18	377478	263484	0.5889	11194	6384	443381	5999	13321
	TS_F_12	83272108	41636054	12475413734	90.82	33.92	95.65	17	586365	318818	267547	1.19	281980	304385	0.4808	10545	6133	411907	5750	12656
	TS_F_13	81852912	40926456	12256198694	90.54	33.77	95.86	17	586293	318735	267558	1.19	281886	304407	0.4807	10537	6123	410251	5660	12645
	TS_M_01	83329936	41664968	12483371678	91	33.88	96.07	17	586244	318600	267644	1.19	281052	305192	0.4794	10460	6092	410263	5772	12659
	TS_M_02	83616856	41808428	12526422490	90.56	33.76	95.86	17	593237	322440	270797	1.19	300592	292645	0.5066	10580	6110	412994	5716	12715
	TS_M_03	80571458	40285729	12068119642	90.35	33.84	96.01	17	585679	318439	267240	1.19	286092	299587	0.4884	10560	5953	409165	5643	12622
	TS_M_04	83333182	41666591	12481288908	90.62	33.71	96.14	17	591597	321479	270118	1.19	301250	290347	0.5092	10443	6008	412543	5731	12619
	TS_M_05	91155898	45577949	13623941790	92.19	35.62	96.2	18	572898	312852	260046	1.2	275145	297753	0.4802	10580	6185	392759	5716	12709
	TS_M_06	83924458	41962229	12570150040	91.05	33.48	95.61	17	579403	315189	264214	1.19	276844	302559	0.4778	10463	5994	406058	5669	12633
	TS_M_07	89221316	44610658	13365316060	90.76	33.67	95.92	19	593666	322541	271125	1.18	293447	300219	0.4942	10581	6127	414852	5728	12775
	TS_M_08	84103606	42051803	12599128132	90.75	33.86	95.44	17	588834	320011	268823	1.19	285952	302882	0.4856	10499	6065	411967	5697	12681
	TS_M_09	82968628	41484314	12420183366	91.21	33.77	96.22	17	589504	320872	268632	1.19	286687	302817	0.4863	10493	6071	413473	5695	12619
	QZh_01	96657458	48328729	14481065584	90.79	34.3	95.48	20	593339	322292	271047	1.18	281964	311375	0.4752	10633	6143	415833	5750	12759
	QZh_02	80777502	40388751	12100048820	91.45	34.24	95.35	17	607002	329687	277315	1.18	325799	281203	0.5367	10811	6208	421678	5813	12931
	QZh_03	91245764	45622882	13670013244	92.24	34.28	95.41	19	588968	320682	268286	1.19	277721	311247	0.4715	10652	6002	412711	5715	12774
	QZh_04	106114160	53057080	15898196170	91.43	34.22	95.27	22	593585	323033	270552	1.19	281223	312362	0.4737	10597	6063	416360	5733	12748
	QZh_05	94164396	47082198	14107123514	91.24	34.26	95.14	20	595176	323399	271777	1.18	292737	302439	0.4918	10537	6045	415936	5705	12683
	QZh_06	131719270	65859635	19732830692	92.2	34.19	95.57	28	599811	325763	274048	1.18	284152	315659	0.4737	10631	6229	423123	5785	12792
	QZh_07	94817758	47408879	14204187336	92.02	34.2	95.35	20	591184	321143	270041	1.18	279106	312078	0.4721	10559	6089	413379	5747	12730
	QZh_08	88210758	44105379	13215376262	90.33	34.25	95.27	18	589231	320547	268684	1.19	275055	314176	0.4668	10642	6019	411421	5671	12742
	QZh_09	103051424	51525712	15436609904	88.47	34.26	94.9	21	598082	324744	273338	1.18	294643	303439	0.4926	10587	6088	415806	5716	12705
	QZh_10	99924402	49962201	14969849900	91.62	34.28	95.53	21	596666	324736	271930	1.19	287601	309065	0.482	10669	6110	418113	5690	12759
	QZh_11	93270984	46635492	13973211664	91.87	34.24	95.3	19	590288	320883	269405	1.19	279767	310521	0.4739	10526	6075	414010	5663	12596
	QZh_12	102763212	51381606	15396013940	89.71	34.27	95.41	21	594912	323291	271621	1.19	278934	315978	0.4688	10581	6172	416395	5742	12753
	QZh_13	93304830	46652415	13977913504	91.87	34.23	95.17	19	589896	321045	268851	1.19	276383	313513	0.4685	10529	6175	414190	5732	12630
	QZh_14	92563554	46281777	13866864406	92.28	34.21	95.59	19	593550	322764	270786	1.19	280428	313122	0.4724	10523	5989	415068	5655	12654
	QZh_15	92101968	46050984	13796955846	91.77	34.2	95.52	19	593442	322476	270966	1.19	280947	312495	0.4734	10613	6096	415093	5768	12788
	QZh_16	88913804	44456902	13320411362	91.63	34.33	95.37	18	591211	321288	269923	1.19	286063	305148	0.4838	10502	6044	413580	5637	12571
	QZh_17	88336636	44168318	13234980406	91.47	34.16	95.2	18	585522	318592	266930	1.19	274225	311297	0.4683	10463	5977	409542	5657	12605
	QZh_18	115217430	57608715	17258963408	92.06	34.26	95.32	24	602441	327670	274771	1.19	291446	310995	0.4837	10700	6285	421492	5814	12825
	QZh_19	118753074	59376537	17788584060	91.95	34.24	94.22	24	601331	326295	275036	1.18	285061	316270	0.474	10678	6093	419741	5729	12831
	QZh_20	99056898	49528449	14840110806	92.34	34.44	95.46	21	591798	321758	270040	1.19	276411	315387	0.467	10547	6058	414528	5679	12619
	QZh_21	115815666	57907833	17350283642	92.15	34.18	95.25	24	598686	325470	273216	1.19	284763	313923	0.4756	10569	6233	420274	5773	12725
	QZh_22	87093350	43546675	13047989652	91.7	34.23	95.3	18	587843	319651	268192	1.19	274851	312992	0.4675	10551	6001	412090	5664	12653
	QZh_23	95853376	47926688	14358814442	90.75	34.33	95.49	20	591186	321286	269900	1.19	276364	314822	0.4674	10617	6040	413794	5721	12707
	QZh_24	116309904	58154952	17425774066	91.21	34.22	95.33	24	599413	325581	273832	1.18	286240	313173	0.4775	10662	6124	419937	5764	12782
	QZh_25	95222122	47611061	14264813676	92.11	34.28	95.12	20	593939	323279	270660	1.19	285902	308037	0.4813	10564	6101	416479	5699	12671
	QZh_26	98366724	49183362	14737648618	91.33	34.18	95.13	20	594504	323049	271455	1.19	280891	313613	0.4724	10594	5999	415361	5694	12707
	QZh_27	85377666	42688833	12790972272	91.38	34.28	95.44	18	587040	319361	267679	1.19	279090	307950	0.4754	10616	6149	411987	5748	12785
	QZh_28	93082140	46541070	13944737292	91.43	34.27	95.28	19	593364	322697	270667	1.19	278955	314409	0.4701	10622	6125	416044	5699	12723
	QZh_29	95888426	47944213	14365777638	91.75	34.22	95.02	20	590122	320994	269128	1.19	274770	315352	0.4656	10567	6128	414711	5737	12719
Total		25410421564	12705210782	3806526802408	/	/	/	/	145271754	79033528	66238226	/	76817290	68454464	/	2636167	1566778	103080822	/	/
Min		80079678	40039839	11996394324	88.47	33.47	86.46	15	487881	267324	220502	1.18	262079	213967	0.4656	9272	5572	342486	5167	11383
Max		136758682	68379341	20488337240	92.69	35.74	96.66	28	640962	348181	292781	1.21	377478	316270	0.5889	11194	6384	443381	5999	13321
Average		9.62516e+07	4.81258e+07	1.44187e+10	91.2555	34.2064	95.3307	19.8939	550272	299369	250902	1.18879	290975	259297	0.53056	9985.48	5934.77	390458	5515.17	12127.5

### Sheet: 8
Table S8. Pair-wise fixation statistics (FST) among 11 populations based resequencing data of 264 wild estuarine oysters.
Population	Site	North				QD	Middle		South
		DD	YK	BZ	DY		NT	SH	JLJ	ZhJ	TS
North	DD
	YK	0.0189397
	BZ	0.0206994	0.0152143
	DY	0.0231865	0.0178191	0.00257139
	QD	0.0537857	0.0599401	0.0436389	0.0447152
Middle	NT	0.0439042	0.0474032	0.0392018	0.0409686	0.0382276
	SH	0.0434336	0.0465235	0.0387659	0.0403516	0.0378247	0.000761517
South	JLJ	0.205159	0.216466	0.191402	0.191519	0.118971	0.134565	0.134349
	ZhJ	0.207612	0.219001	0.193855	0.194078	0.120942	0.136482	0.136187	0.000580338
	TS	0.252933	0.263277	0.236144	0.236622	0.159158	0.178621	0.178533	0.0165889	0.015197
	QZh	0.272024	0.282183	0.254765	0.255162	0.175963	0.196076	0.196142	0.0280085	0.0264326	0.017302

### Sheet: 9
Table S9. Annotation of genes from regions with selection signals.
Chromosome	Gene ID	Start	End	Annotation
2	EVM0010530.1	56435293	56481431	Uncharacterized protein {ECO:0000313|EMBL:ESP01992.1} OS=Lottia gigantea (Giant owl limpet) PE=4 SV=1
3	EVM0010546.1	6333358	6341538	Methylcrotonoyl-CoA carboxylase subunit alpha, mitochondrial {ECO:0000313|EMBL:EKC37376.1} OS=Crassostrea gigas (Pacific oyster) PE=4 SV=1
	EVM0020806.1	6353221	6358137	Methylcrotonoyl-CoA carboxylase subunit alpha, mitochondrial {ECO:0000313|EMBL:EKC37376.1} OS=Crassostrea gigas (Pacific oyster) PE=4 SV=1
	EVM0028431.1	42095945	42124961	Chloride transport protein 6 {ECO:0000313|EMBL:EKC31976.1} OS=Crassostrea gigas (Pacific oyster) PE=4 SV=1
	EVM0002783.1	45171541	45189830	Guanylate cyclase 2G {ECO:0000313|EMBL:EKC18958.1} OS=Crassostrea gigas (Pacific oyster) PE=4 SV=1
	EVM0021346.1	61886782	61900124	Serine/threonine-protein phosphatase 4 regulatory subunit 1 {ECO:0000313|EMBL:EKC34648.1} OS=Crassostrea gigas (Pacific oyster) PE=4 SV=1
4	EVM0026571.1	6343571	6345489	Ileal sodium/bile acid cotransporter {ECO:0000313|EMBL:EKC20110.1} OS=Crassostrea gigas (Pacific oyster) PE=4 SV=1
	EVM0021302.1	6347210	6353591	Arrestin domain-containing protein 3 {ECO:0000313|EMBL:EKC20111.1} OS=Crassostrea gigas (Pacific oyster) PE=4 SV=1
	EVM0015005.1	11493143	11516870	CREB-regulated transcription coactivator 1 {ECO:0000313|EMBL:EKC42623.1} OS=Crassostrea gigas (Pacific oyster) PE=4 SV=1
	EVM0011025.1	50068099	50100813	Gonadotropin-releasing hormone II receptor {ECO:0000313|EMBL:EKC41621.1} OS=Crassostrea gigas (Pacific oyster) PE=4 SV=1
	EVM0013833.1	51086240	51097705	Uncharacterized protein {ECO:0000313|EMBL:EKC35542.1} OS=Crassostrea gigas (Pacific oyster) PE=4 SV=1
	EVM0022162.1	55371752	55372552	Violaxanthin de-epoxidase {ECO:0000313|EMBL:EKC40411.1} OS=Crassostrea gigas (Pacific oyster) PE=4 SV=1
	EVM0012144.1	55628207	55640835	cAMP-dependent protein kinase type II regulatory subunit {ECO:0000313|EMBL:EKC18724.1} OS=Crassostrea gigas (Pacific oyster) PE=4 SV=1
6	EVM0025882.1	6704332	6718633	High-affinity choline transporter 1 {ECO:0000313|EMBL:EKC37499.1} OS=Crassostrea gigas (Pacific oyster) PE=3 SV=1
	EVM0004605.1	16533599	16553739	E3 ubiquitin-protein ligase TRAF7 {ECO:0000313|EMBL:EKC35640.1} OS=Crassostrea gigas (Pacific oyster) PE=4 SV=1
	EVM0013075.1	16554355	16567375	TNF receptor-associated factor 7 {ECO:0000313|EMBL:ADZ76136.1} OS=Crassostrea hongkongensis (Hong Kong cultured oyster) PE=2 SV=1
	EVM0005142.1	42870976	42872016	Uncharacterized protein {ECO:0000313|EMBL:ESO87337.1} OS=Lottia gigantea (Giant owl limpet) PE=4 SV=1
	EVM0017346.1	42874024	42877999	Uncharacterized protein {ECO:0000313|EnsemblMetazoa:PAC:15709845} OS=Amphimedon queenslandica (Sponge) PE=4 SV=1
	EVM0020819.1	42864327	42865886	Putative uncharacterized protein {ECO:0000313|EMBL:EEN51628.1} OS=Branchiostoma floridae (Florida lancelet) PE=4 SV=1
	EVM0017340.1	52231351	52244937	Putative methylcrotonoyl-CoA carboxylase beta chain, mitochondrial {ECO:0000313|EMBL:EKC31209.1} OS=Crassostrea gigas (Pacific oyster) PE=4 SV=1
8	EVM0011886.1	8898443	8914061	28S ribosomal protein S29, mitochondrial {ECO:0000313|EMBL:EKC31817.1} OS=Crassostrea gigas (Pacific oyster) PE=4 SV=1
	EVM0015084.1	34011808	34014569	Guanine nucleotide-binding protein G(S) subunit alpha {ECO:0000313|EMBL:EKC18107.1} OS=Crassostrea gigas (Pacific oyster) PE=4 SV=1
	EVM0015982.1	34000902	34006481	Uncharacterized protein {ECO:0000313|EMBL:EKC18108.1} OS=Crassostrea gigas (Pacific oyster) PE=4 SV=1
	EVM0027774.1	33948725	33950837	Guanine nucleotide-binding protein G(S) subunit alpha {ECO:0000313|EMBL:EKC18106.1} OS=Crassostrea gigas (Pacific oyster) PE=4 SV=1
	EVM0028711.1	33967603	33973152	Guanine nucleotide-binding protein G(S) subunit alpha {ECO:0000313|EMBL:EKC18109.1} OS=Crassostrea gigas (Pacific oyster) PE=4 SV=1
	EVM0009887.1	38551565	38572784	Transporter {ECO:0000256|RuleBase:RU003732} OS=Crassostrea gigas (Pacific oyster) PE=3 SV=1
	EVM0009862.1	51845148	51852673	Glycosyltransferase-like domain-containing protein 1 {ECO:0000313|EMBL:KFM75391.1} (Fragment) OS=Stegodyphus mimosarum PE=4 SV=1
	EVM0015873.1	51863731	51882918	Sodium-dependent phosphate transporter 1 {ECO:0000313|EMBL:EKC21620.1} OS=Crassostrea gigas (Pacific oyster) PE=4 SV=1
	EVM0020182.1	51805776	51816318	Sphingosine-1-phosphate lyase {ECO:0000313|EMBL:EKC19307.1} OS=Crassostrea gigas (Pacific oyster) PE=3 SV=1
	EVM0028083.1	51818414	51830984	Kynureninase {ECO:0000256|HAMAP-Rule:MF_03017} OS=Crassostrea gigas (Pacific oyster) PE=3 SV=1
	EVM0028179.1	51767571	51804623	E3 ubiquitin-protein ligase RNF19A {ECO:0000313|EMBL:EKC19308.1} OS=Crassostrea gigas (Pacific oyster) PE=4 SV=1
	EVM0009413.1	53186888	53188232	Uncharacterized protein {ECO:0000313|EMBL:EKC29236.1} OS=Crassostrea gigas (Pacific oyster) PE=4 SV=1
	EVM0018589.1	53178803	53181792	IMPACT-like protein {ECO:0000313|EMBL:EKC21900.1} OS=Crassostrea gigas (Pacific oyster) PE=4 SV=1
	EVM0028071.1	53171088	53173930	Uncharacterized protein {ECO:0000313|EMBL:EKC39078.1} OS=Crassostrea gigas (Pacific oyster) PE=4 SV=1
9	EVM0020039.1	19882145	19884796	Monocarboxylate transporter 12 {ECO:0000313|EMBL:EKC24324.1} OS=Crassostrea gigas (Pacific oyster) PE=4 SV=1
	EVM0020452.1	19916293	19919945	Monocarboxylate transporter 12 {ECO:0000313|EMBL:EKC24324.1} OS=Crassostrea gigas (Pacific oyster) PE=4 SV=1
	EVM0027441.1	19732331	19746771	Monocarboxylate transporter 12 {ECO:0000313|EMBL:EKC24324.1} OS=Crassostrea gigas (Pacific oyster) PE=4 SV=1
	EVM0028048.1	19786055	19788685	Monocarboxylate transporter 12 {ECO:0000313|EMBL:EKC24324.1} OS=Crassostrea gigas (Pacific oyster) PE=4 SV=1
	EVM0028343.1	19921186	19923610	Monocarboxylate transporter 14 {ECO:0000313|EMBL:EKC24324.1} OS=Crassostrea gigas (Pacific oyster) PE=4 SV=1
	EVM0028938.1	19926664	19939980	Hexokinase type 2 {ECO:0000313|EMBL:EKC24325.1} OS=Crassostrea gigas (Pacific oyster) PE=3 SV=1
	EVM0005132.1	3935746	3956256	Solute carrier family 23 member 2 {ECO:0000313|EMBL:EKC36157.1} OS=Crassostrea gigas (Pacific oyster) PE=4 SV=1
	EVM0016791.1	3961703	3971670	Solute carrier family 23 member 2 {ECO:0000313|EMBL:EKC33091.1} OS=Crassostrea gigas (Pacific oyster) PE=4 SV=1
	EVM0001683.1	4374341	4382257	Solute carrier family 23 member 2 {ECO:0000313|EMBL:EKC33091.1} OS=Crassostrea gigas (Pacific oyster) PE=4 SV=1
	EVM0003333.1	4419383	4424761	Solute carrier family 23 member 2 {ECO:0000313|EMBL:EKC36157.1} OS=Crassostrea gigas (Pacific oyster) PE=4 SV=1
	EVM0004423.1	4408074	4414263	Solute carrier family 23 member 2 {ECO:0000313|EMBL:EKC33091.1} OS=Crassostrea gigas (Pacific oyster) PE=4 SV=1
	EVM0006462.1	4442916	4451700	Solute carrier family 23 member 2 {ECO:0000313|EMBL:EKC33091.1} OS=Crassostrea gigas (Pacific oyster) PE=4 SV=1
	EVM0008135.1	4436819	4442187	Solute carrier family 23 member 2 {ECO:0000313|EMBL:EKC33091.1} OS=Crassostrea gigas (Pacific oyster) PE=4 SV=1
	EVM0013745.1	4425507	4432130	Solute carrier family 23 member 2 {ECO:0000313|EMBL:EKC33091.1} OS=Crassostrea gigas (Pacific oyster) PE=4 SV=1
	EVM0017864.1	4355324	4367314	Solute carrier family 23 member 2 {ECO:0000313|EMBL:EKC36157.1} OS=Crassostrea gigas (Pacific oyster) PE=4 SV=1
	EVM0022380.1	4396819	4407339	Solute carrier family 23 member 2 {ECO:0000313|EMBL:EKC33091.1} OS=Crassostrea gigas (Pacific oyster) PE=4 SV=1
	EVM0012420.1	19597207	19600485	Ubiquitin carboxyl-terminal hydrolase 15 {ECO:0000313|EMBL:EKC19064.1} OS=Crassostrea gigas (Pacific oyster) PE=4 SV=1
